# Enhanced tameness by *Limosilactobacillus reuteri* from gut microbiota of selectively bred mice

**DOI:** 10.1101/2024.03.11.584526

**Authors:** Bhim B. Biswa, Hiroshi Mori, Atsushi Toyoda, Ken Kurokawa, Tsuyoshi Koide

## Abstract

Domestication alters animal behaviour, primarily their tameness. In this study, we examine the effect of gut bacteria on mouse tameness. We previously conducted selective breeding for active tameness, defined as the motivation to approach a human hand, using genetically heterogeneous mice derived from eight wild inbred strains. We examined gut microbiota in the selectively bred mice by analysing faecal samples from 80 mice through shotgun metagenomic analysis. In the current study, we found that the selectively bred mice exhibit higher levels of active tameness as well as higher levels of blood oxytocin, which plays a key role in social behaviours. Selection for tameness did not substantially alter the taxonomic or functional diversity of the gut microbiota. However, we observed an increased abundance of *Limosilactobacillus reuteri* in the selected groups and higher pyruvate levels in their plasma. We isolated *L. reuteri* strains secreting extracellular pyruvate from mice faeces and administrated the cultured bacteria through drinking water. Mice treated with *L. reuteri* showed higher colonization of the bacteria in the gut, as well as higher levels of active tameness behaviour and blood oxytocin. Additionally, we generated 374 high-quality metagenome-assembled genomes (MAGs) of bacteria across 11 phyla. This collection includes 27 novel species level bacterial MAGs not previously known to exist in the mouse gut. This study elucidates the potential role of *L. reuteri* in the animal domestication process and explores the underlying mechanisms that may influence this process.
