## Supplemental Table S1 for "Enhanced tameness by *Limosilactobacillus reuteri* from gut microbiota of selectively bred mice"

### Sheet: Sheet1
Table S1: Explanation of Tameness Test Parameters
Active Tameness test	Heading	heading toward or approaching the hand, including standing and sniffing
	Contacting	the mouse voluntarily touches the hand excluding accidental contacts, like landing on the palm after jumping
	Locomotion	Moving around without approaching the hand
	Jumping	Jumping behaviour
Passive Tameness test	Heading	heading toward or approaching the hand, including standing and sniffing
	Accepting	mouse allows the experimenter to touch its body
	Locomotion	Moving around without approaching the hand
	Jumping	Jumping behaviour
Stay on hand test		Duration the mouse remained on the hand after being placed on the palm by its tail
