## Supplemental Table S2 for "Enhanced tameness by *Limosilactobacillus reuteri* from gut microbiota of selectively bred mice"

### Sheet: Sheet1
Table S2: Results of two-way ANOVA on tameness test of wild heterogenous stock mice (WHS)
Test	Trait	Effect	Df	Sum_sq	Mean_sq	F_value	Pr_F	Sig
Active Tameness test	Heading	Interaction	3	185.6	61.85	F (3, 72) = 1.450	P=0.2354
		Group	3	1212	404	F (3, 72) = 9.473	P<0.0001	***
		Sex	1	1.653	1.653	F (1, 72) = 0.03876	P=0.8445
		Residual	72	3071	42.65
	Locomotion	Interaction	3	195.7	65.22	F (3, 72) = 0.7753	P=0.5116
		Group	3	221.7	73.9	F (3, 72) = 0.8785	P=0.4564
		Sex	1	5.778	5.778	F (1, 72) = 0.06869	P=0.7940
		Residual	72	6057	84.12
	Contacting	Interaction	3	115.4	38.47	F (3, 72) = 1.607	P=0.1952
		Group	3	1930	643.4	F (3, 72) = 26.88	P<0.0001	***
		Sex	1	17.77	17.77	F (1, 72) = 0.7423	P=0.3918
		Residual	72	1723	23.93
	Jumping	Interaction	3	14.8	4.935	F (3, 72) = 1.388	P=0.2533
		Group	3	133.8	44.6	F (3, 72) = 12.55	P<0.0001	***
		Sex	1	4.141	4.141	F (1, 72) = 1.165	P=0.2841
		Residual	72	255.9	3.555
Passive Tameness Test	Heading	Interaction	3	66.19	22.06	F (3, 72) = 0.9220	P=0.4347
		Group	3	1973	657.6	F (3, 72) = 27.48	P<0.0001	***
		Sex	1	40.04	40.04	F (1, 72) = 1.673	P=0.1999
		Residual	72	1723	23.93
	Locomotion	Interaction	3	26.88	8.961	F (3, 72) = 0.2770	P=0.8418
		Group	3	964.6	321.5	F (3, 72) = 9.937	P<0.0001	***
		Sex	1	121.3	121.3	F (1, 72) = 3.748	P=0.0568
		Residual	72	2330	32.36
	Accepting	Interaction	3	74.04	24.68	F (3, 72) = 0.3798	P=0.7678
		Group	3	1777	592.5	F (3, 72) = 9.118	P<0.0001	***
		Sex	1	15.14	15.14	F (1, 72) = 0.2330	P=0.6308
		Residual	72	4678	64.98
	Jumping	Interaction	3	11.52	3.839	F (3, 72) = 1.220	P=0.3085
		Group	3	217.1	72.38	F (3, 72) = 23.01	P<0.0001	***
		Sex	1	2.556	2.556	F (1, 72) = 0.8125	P=0.3704
		Residual	72	226.5	3.146
Stay on Hand test		Interaction	3	12.25	4.085	F (3, 72) = 0.7541	P=0.5236
		Group	3	43.97	14.66	F (3, 72) = 2.706	P=0.0516
		Sex	1	5.778	5.778	F (1, 72) = 1.067	P=0.3052
		Residual	72	390	5.417
