## Supplemental Table S4 for "Enhanced tameness by *Limosilactobacillus reuteri* from gut microbiota of selectively bred mice"

### Sheet: Sheet1
Table S4: MaAsLin2 association analysis on the MetaCyc pathways
feature	metadata	value	coef	stderr	N	N.not.0	pval	qval	Similar trend in both S1 and S2 groups
PWY 5981: CDP diacylglycerol biosynthesis III	Group	S2	2.92756	0.494181	40	24	7.23612e-07	0.000146893
PWY 241: C4 photosynthetic carbon assimilation cycle NADP ME type	Group	S2	2.72547	0.497892	40	21	2.99684e-06	0.000202786
PWY 7117: C4 photosynthetic carbon assimilation cycle PEPCK type	Group	S2	2.6594	0.481506	40	21	2.56707e-06	0.000202786
PWY 6936: seleno amino acid biosynthesis plants	Group	S2	2.60926	0.508114	40	26	8.69663e-06	0.000389128
PWY 702: L methionine biosynthesis II	Group	S2	2.36573	0.492209	40	26	2.42646e-05	0.000703672
PWY 6549: L glutamine biosynthesis III	Group	S2	1.99714	0.395793	40	24	1.15013e-05	0.000389128
P124 PWY: Bifidobacterium shunt	Group	S2	1.18522	0.306804	40	21	0.000422901	0.00780445
PWY 6906: chitin derivatives degradation	Group	S2	0.956922	0.411653	40	32	0.0255366	0.101646
PWY 5497: purine nucleobases degradation II anaerobic	Group	S2	0.842584	0.344379	40	36	0.0191554	0.0845335
PWY 7234: inosine 5 phosphate biosynthesis III	Group	S2	0.815619	0.284643	40	39	0.00675076	0.0456801	*
SALVADEHYPOX PWY: adenosine nucleotides degradation II	Group	S2	0.803151	0.266291	40	40	0.00454857	0.0375473
UDPNAGSYN PWY: UDP N acetyl D glucosamine biosynthesis I	Group	S2	0.756058	0.228532	40	40	0.00206011	0.0246001
HISDEG PWY: L histidine degradation I	Group	S2	0.735805	0.145015	40	40	1.05342e-05	0.000389128	*
PWY66 399: gluconeogenesis III	Group	S2	0.68748	0.379321	40	39	0.0778318	0.197498
PWY 1269: CMP 3 deoxy D manno octulosonate biosynthesis	Group	S2	0.613569	0.231848	40	40	0.0117707	0.0605217	*
PWY 5659: GDP mannose biosynthesis	Group	S2	0.606123	0.201379	40	40	0.00462405	0.0375473	*
PWY 7977: L methionine biosynthesis IV	Group	S2	0.556768	0.191594	40	40	0.00607565	0.0456799	*
OANTIGEN PWY: O antigen building blocks biosynthesis E coli	Group	S2	0.532869	0.189784	40	40	0.00783148	0.0486878
PWY 5030: L histidine degradation III	Group	S2	0.519136	0.21455	40	40	0.0204284	0.0851909	*
PWY 6124: inosine 5 phosphate biosynthesis II	Group	S2	0.502816	0.189792	40	40	0.0116868	0.0605217	*
X1CMET2 PWY: folate transformations III E coli	Group	S2	0.470927	0.168672	40	40	0.00815461	0.0486878	*
PPGPPMET PWY: ppGpp metabolism	Group	S2	0.454949	0.246671	40	40	0.0729375	0.19229
PWY 5695: inosine 5 phosphate degradation	Group	S2	0.429173	0.15219	40	40	0.00758983	0.0486878	*
PWY 6608: guanosine nucleotides degradation III	Group	S2	0.428068	0.190141	40	40	0.0302291	0.105835
PWY 6123: inosine 5 phosphate biosynthesis I	Group	S2	0.411761	0.162735	40	40	0.0156627	0.0726851	*
SER GLYSYN PWY: superpathway of L serine and glycine biosynthesis I	Group	S2	0.407949	0.195837	40	40	0.0440223	0.133444	*
PWY 7663: gondoate biosynthesis anaerobic	Group	S2	0.395278	0.178519	40	40	0.0328878	0.11127	*
PWY0 162: superpathway of pyrimidine ribonucleotides de novo biosynthesis	Group	S2	0.39383	0.149643	40	40	0.012206	0.0605217
PWY 5973: cis vaccenate biosynthesis	Group	S2	0.370054	0.163798	40	40	0.0296885	0.105835	*
PWY 6703: preQ0 biosynthesis	Group	S2	0.357921	0.158993	40	40	0.0302385	0.105835
PWY 6353: purine nucleotides degradation II aerobic	Group	S2	0.339217	0.16196	40	40	0.0429414	0.133444
PWY 7197: pyrimidine deoxyribonucleotide phosphorylation	Group	S2	0.329527	0.151045	40	40	0.0353903	0.115875
RIBOSYN2 PWY: flavin biosynthesis I bacteria and plants	Group	S2	0.323899	0.125143	40	40	0.0135926	0.0656977
PANTO PWY: phosphopantothenate biosynthesis I	Group	S2	0.319906	0.0950098	40	40	0.00175014	0.024308	*
PWY 5686: UMP biosynthesis I	Group	S2	0.316127	0.100845	40	40	0.00331017	0.0305439	*
PWY 7790: UMP biosynthesis II	Group	S2	0.316127	0.100845	40	40	0.00331017	0.0305439	*
PWY 7791: UMP biosynthesis III	Group	S2	0.316127	0.100845	40	40	0.00331017	0.0305439	*
PWY 6125: superpathway of guanosine nucleotides de novo biosynthesis II	Group	S2	0.312655	0.185563	40	40	0.100206	0.233813
PWY 7228: superpathway of guanosine nucleotides de novo biosynthesis I	Group	S2	0.309561	0.174878	40	40	0.0847258	0.207221
PWY 6126: superpathway of adenosine nucleotides de novo biosynthesis II	Group	S2	0.307844	0.170891	40	40	0.0795786	0.199438
PWY 6606: guanosine nucleotides degradation II	Group	S2	0.30366	0.179694	40	40	0.0992412	0.233813
PWY 7229 superpathway of adenosine nucleotides de novo biosynthesis I	Group	S2	0.300723	0.14485	40	40	0.0447003	0.133444
PWY 3841: folate transformations II plants	Group	S2	0.294814	0.100949	40	40	0.00585096	0.0456799	*
ASPASN PWY: superpathway of L aspartate and L asparagine biosynthesis	Group	S2	0.291009	0.137047	40	40	0.0402884	0.129818
PWY 841: superpathway of purine nucleotides de novo biosynthesis I	Group	S2	0.283658	0.128931	40	40	0.0339543	0.112995
TRNA CHARGING PWY: tRNA charging	Group	S2	0.273301	0.0838099	40	40	0.00234739	0.0264733	*
PYRIDNUCSYN PWY: NAD de novo biosynthesis I from aspartate	Group	S2	0.271267	0.129246	40	40	0.0425289	0.133444	*
PWY 3001: superpathway of L isoleucine biosynthesis I	Group	S2	0.260479	0.148072	40	40	0.0866045	0.209294
PWY 7221: guanosine ribonucleotides de novo biosynthesis	Group	S2	0.255161	0.0921873	40	40	0.0086718	0.0502964	*
PWY 1042: glycolysis IV	Group	S2	0.238825	0.0998169	40	40	0.0217766	0.0884129	*
PWY 6609: adenine and adenosine salvage III	Group	S2	0.238169	0.105235	40	40	0.0294181	0.105835	*
PEPTIDOGLYCANSYN PWY: peptidoglycan biosynthesis I meso diaminopimelate containing	Group	S2	0.232946	0.103027	40	40	0.0295661	0.105835	*
PWY 8178: pentose phosphate pathway non oxidative branch II	Group	S2	0.219081	0.113662	40	40	0.061419	0.168586
PWY 6387: UDP N acetylmuramoyl pentapeptide biosynthesis I meso diaminopimelate containing	Group	S2	0.208886	0.105035	40	40	0.0539672	0.154301	*
PWY 6121: 5 aminoimidazole ribonucleotide biosynthesis I	Group	S2	0.192622	0.0831753	40	40	0.0260588	0.10173	*
PWY 6122: 5 aminoimidazole ribonucleotide biosynthesis II	Group	S2	0.191427	0.117003	40	40	0.11008	0.248292	*
PWY 6277: superpathway of 5 aminoimidazole ribonucleotide biosynthesis	Group	S2	0.191427	0.117003	40	40	0.11008	0.248292	*
CALVIN PWY: Calvin Benson Bassham cycle	Group	S2	0.175376	0.0989604	40	40	0.0843817	0.207221
PWY 6163: chorismate biosynthesis from 3 dehydroquinate	Group	S2	0.172563	0.0596857	40	40	0.00631397	0.0456801
ARO PWY: chorismate biosynthesis I	Group	S2	0.148764	0.0615523	40	40	0.0205633	0.0851909
NONMEVIPP PWY: methylerythritol phosphate pathway I	Group	S2	0.147659	0.055026	40	40	0.0107318	0.0605153
DTDPRHAMSYN PWY: dTDP beta L rhamnose biosynthesis	Group	S2	-0.0673782	0.0353839	40	40	0.0644756	0.172218	*
GLYCOGENSYNTH PWY: glycogen biosynthesis I from ADP D Glucose	Group	S2	-0.221435	0.110624	40	40	0.0524948	0.152235
PWY 7400: L arginine biosynthesis IV archaebacteria	Group	S2	-0.252711	0.1302	40	40	0.0597095	0.168348
RHAMCAT PWY: L rhamnose degradation I	Group	S2	-0.309536	0.11764	40	40	0.0122236	0.0605217
COBALSYN PWY: superpathway of adenosylcobalamin salvage from cobinamide I	Group	S2	-0.326709	0.190284	40	40	0.0941297	0.224804
PWY 7242: D fructuronate degradation	Group	S2	-0.357198	0.195083	40	40	0.0749489	0.195059
PWY0 1296: purine ribonucleosides degradation	Group	S2	-0.407405	0.141787	40	40	0.00661327	0.0456801
GLUCUROCAT PWY: superpathway of beta D glucuronosides degradation	Group	S2	-0.419116	0.133438	40	40	0.00325599	0.0305439	*
GLCMANNANAUT PWY: superpathway of N acetylglucosamine N acetylmannosamine and N acetylneuraminate degradation	Group	S2	-0.433686	0.0958436	40	40	5.78382e-05	0.00117412	*
PWY 6731: starch degradation III	Group	S2	-0.465649	0.175739	40	40	0.0116761	0.0605217
PWY 7356: thiamine diphosphate salvage IV yeast	Group	S2	-0.504381	0.206934	40	39	0.0195839	0.0845856
FERMENTATION PWY: mixed acid fermentation	Group	S2	-0.517929	0.285036	40	40	0.0771003	0.197498
PWY 5505: L glutamate and L glutamine biosynthesis	Group	S2	-0.521069	0.206132	40	40	0.0157544	0.0726851
GALACT GLUCUROCAT PWY: superpathway of hexuronide and hexuronate degradation	Group	S2	-0.580659	0.207472	40	40	0.00801451	0.0486878	*
PWY 6897: thiamine diphosphate salvage II	Group	S2	-0.644943	0.31871	40	39	0.0500852	0.147352
PWY 6507: 4 deoxy L threo hex 4 enopyranuronate degradation	Group	S2	-0.650043	0.258247	40	40	0.0161692	0.0729411	*
PWY 7357: thiamine phosphate formation from pyrithiamine and oxythiamine yeast	Group	S2	-0.650839	0.313268	40	39	0.0445564	0.133444
PWY 7315: dTDP N acetylthomosamine biosynthesis	Group	S2	-0.680442	0.148155	40	40	4.69583e-05	0.00105917	*
THISYNARA PWY: superpathway of thiamine diphosphate biosynthesis III eukaryotes	Group	S2	-0.706081	0.316669	40	39	0.0317526	0.10925
PWY 7345: superpathway of anaerobic sucrose degradation	Group	S2	-0.966386	0.290287	40	36	0.00194514	0.0246001
ALLANTOINDEG PWY: superpathway of allantoin degradation in yeast	Group	S2	-1.00127	0.605188	40	32	0.106267	0.245139
PWY 6292: superpathway of L cysteine biosynthesis mammalian	Group	S2	-1.03013	0.534639	40	24	0.0615099	0.168586
PWY 7198: pyrimidine deoxyribonucleotides de novo biosynthesis IV	Group	S2	-1.04332	0.346454	40	40	0.00460476	0.0375473
PWY 621: sucrose degradation III sucrose invertase	Group	S2	-1.07086	0.318922	40	36	0.00179616	0.024308
PWY 6749: CMP legionaminate biosynthesis I	Group	S2	-1.23453	0.35885	40	38	0.00142627	0.0222717
PWY 6143: CMP pseudaminate biosynthesis	Group	S2	-1.35846	0.364178	40	37	0.000623132	0.0105413	*
METH ACETATE PWY: methanogenesis from acetate	Group	S2	-1.51382	0.327664	40	25	4.31761e-05	0.00105917
PWY 1269: CMP 3 deoxy D manno octulosonate biosynthesis	Group	S1	0.569347	0.161427	40	40	0.00111644	0.0729415	*
PWY 7234: inosine 5 phosphate biosynthesis III	Group	S1	0.525398	0.189805	40	40	0.0086666	0.0825391	*
PWY 5030: L histidine degradation III	Group	S1	0.515464	0.181489	40	40	0.00720536	0.0729415	*
PWY 7977: L methionine biosynthesis IV	Group	S1	0.396651	0.160958	40	40	0.018364	0.149235	*
PWY 5659: GDP mannose biosynthesis	Group	S1	0.396231	0.147339	40	40	0.0105769	0.0919732	*
X1CMET2 PWY: folate transformations III E coli	Group	S1	0.376486	0.138844	40	40	0.00999926	0.0909023	*
PWY 6124: inosine 5 phosphate biosynthesis II	Group	S1	0.369105	0.123792	40	40	0.00498188	0.0729415	*
GALACTUROCAT PWY: D galacturonate degradation I	Group	S1	0.36233	0.180707	40	40	0.0521172	0.218918
HISDEG PWY: L histidine degradation I	Group	S1	0.359095	0.157488	40	40	0.0282981	0.158673	*
PWY 7199: pyrimidine deoxyribonucleosides salvage	Group	S1	0.356611	0.157573	40	40	0.0294228	0.159042
PWY 6123: inosine 5 phosphate biosynthesis I	Group	S1	0.327824	0.107106	40	40	0.0040386	0.0729415	*
PWY 7663: gondoate biosynthesis anaerobic	Group	S1	0.276267	0.119152	40	40	0.0258931	0.158673	*
SER GLYSYN PWY: superpathway of L serine and glycine biosynthesis I	Group	S1	0.266083	0.123578	40	40	0.037717	0.183985	*
PWY 5973: cis vaccenate biosynthesis	Group	S1	0.258071	0.10774	40	40	0.021639	0.149235	*
PWY 6122: 5 aminoimidazole ribonucleotide biosynthesis II	Group	S1	0.237021	0.0835927	40	40	0.00729415	0.0729415	*
PWY 6277: superpathway of 5 aminoimidazole ribonucleotide biosynthesis	Group	S1	0.237021	0.0835927	40	40	0.00729415	0.0729415	*
PWY 3841: folate transformations II plants	Group	S1	0.233921	0.0726372	40	40	0.00262331	0.0729415	*
PWY 5695: inosine 5 phosphate degradation	Group	S1	0.23181	0.100941	40	40	0.027252	0.158673	*
PWY 5686: UMP biosynthesis I	Group	S1	0.210784	0.0717028	40	40	0.00556322	0.0729415	*
PWY 7790: UMP biosynthesis II	Group	S1	0.210784	0.0717028	40	40	0.00556322	0.0729415	*
PWY 7791: UMP biosynthesis III	Group	S1	0.210784	0.0717028	40	40	0.00556322	0.0729415	*
PEPTIDOGLYCANSYN PWY: peptidoglycan biosynthesis I meso diaminopimelate containing	Group	S1	0.208349	0.0867664	40	40	0.0213373	0.149235	*
PYRIDNUCSYN PWY: NAD de novo biosynthesis I from aspartate	Group	S1	0.207885	0.0892724	40	40	0.025296	0.158673	*
PWY 6387: UDP N acetylmuramoyl pentapeptide biosynthesis I meso diaminopimelate containing	Group	S1	0.20647	0.0905857	40	40	0.0283543	0.158673	*
PWY 1042: glycolysis IV	Group	S1	0.201151	0.0632753	40	40	0.00293686	0.0729415	*
PWY 6609: adenine and adenosine salvage III	Group	S1	0.188705	0.0930605	40	40	0.049638	0.217595	*
PWY 7221: guanosine ribonucleotides de novo biosynthesis	Group	S1	0.184027	0.0765475	40	40	0.0211953	0.149235	*
PWY 6385: peptidoglycan biosynthesis III mycobacteria	Group	S1	0.173924	0.0869063	40	40	0.0525404	0.218918
PANTO PWY: phosphopantothenate biosynthesis I	Group	S1	0.167261	0.0770957	40	40	0.0363643	0.181822	*
PWY66 429: fatty acid biosynthesis initiation mitochondria	Group	S1	0.167079	0.0825504	40	40	0.0500468	0.217595
TRNA CHARGING PWY: tRNA charging	Group	S1	0.166376	0.0682018	40	40	0.0194878	0.149235	*
PWY 6121: 5 aminoimidazole ribonucleotide biosynthesis I	Group	S1	0.140118	0.0625222	40	40	0.0309416	0.16285	*
DTDPRHAMSYN PWY: dTDP beta L rhamnose biosynthesis	Group	S1	-0.170009	0.0588244	40	40	0.00633187	0.0729415	*
PWY 6151: S adenosyl L methionine salvage I	Group	S1	-0.244482	0.126242	40	40	0.0602552	0.24594
PWY 6901: superpathway of glucose and xylose degradation	Group	S1	-0.261655	0.111608	40	40	0.0243842	0.158673
GLCMANNANAUT PWY: superpathway of N acetylglucosamine N acetylmannosamine and N acetylneuraminate degradation	Group	S1	-0.270934	0.123985	40	40	0.0351087	0.180045	*
PWY 7315: dTDP N acetylthomosamine biosynthesis	Group	S1	-0.469393	0.147214	40	40	0.00286173	0.0729415	*
GLUCUROCAT PWY: superpathway of beta D glucuronosides degradation	Group	S1	-0.55536	0.18175	40	40	0.00409408	0.0729415	*
PWY 5384: sucrose degradation IV sucrose phosphorylase	Group	S1	-0.615071	0.288136	40	39	0.0392992	0.187139
PWY 6588: pyruvate fermentation to acetone	Group	S1	-0.625073	0.260305	40	38	0.0213349	0.149235
PWY0 1298: superpathway of pyrimidine deoxyribonucleosides degradation	Group	S1	-0.656543	0.318826	40	35	0.0463707	0.215678
GALACT GLUCUROCAT PWY: superpathway of hexuronide and hexuronate degradation	Group	S1	-0.770889	0.380296	40	38	0.0497119	0.217595	*
PWY 6507 4 deoxy L threo hex 4 enopyranuronate degradation	Group	S1	-0.787601	0.346029	40	39	0.0285611	0.158673	*
PWY4FS: 7 phosphatidylglycerol biosynthesis I plastidic	Group	S1	-0.913287	0.274209	40	40	0.00193677	0.0729415
PWY4FS: 8 phosphatidylglycerol biosynthesis II non plastidic	Group	S1	-0.913287	0.274209	40	40	0.00193677	0.0729415
PHOSLIPSYN PWY: superpathway of phospholipid biosynthesis I bacteria	Group	S1	-1.02278	0.24749	40	40	0.000190164	0.0380328
PWY 4041: gamma glutamyl cycle	Group	S1	-1.0951	0.351631	40	38	0.00349797	0.0729415
PWY 6143: CMP pseudaminate biosynthesis	Group	S1	-1.22916	0.43007	40	37	0.00688087	0.0729415	*
PYRIDOXSYN PWY: pyridoxal 5 phosphate biosynthesis I	Group	S1	-1.59854	0.524431	40	21	0.00417667	0.0729415
