## Supplemental Table S5 for "Enhanced tameness by *Limosilactobacillus reuteri* from gut microbiota of selectively bred mice"

### Sheet: Sheet1
Table S5: Quantitative Estimation of Target Metabolites
	ID	Metabolite	Concentration (μM)												MaAsLin2 Comparative Analysis
			Control						Selected						Selected vs Control
			Sample_1	Sample_2	Sample_3	Sample_4	Sample_5	Sample_6	Sample_7	Sample_8	Sample_9	Sample_10	Sample_11	Sample_12	coef	stderr	pval	qval	Significant
1	A_0009	2-Hydroxybutyric acid	12.8665	19.2514	8.35161	15.0678	26.5692	44.5307	18.8773	17.1231	19.1355	10.2435	44.2836	16.4577	-0.0860857	7.1891	0.990682	0.991768
2	A_0034	2-Oxoglutaric acid	57.4969	24.2954	25.5226	47.3392	52.0411	66.8001	42.2736	92.2299	24.2231	52.2888	58.5365	68.4251	10.747	11.8	0.383851	0.732807
3	A_0014	2-Oxoisovaleric acid	6.29161	5.18999	4.70502	8.53785	12.8537	23.0226	6.63919	18.5005	14.8847	9.45316	9.6812	18.4382	2.83271	3.52204	0.439936	0.749079
4	A_0062	2-Phosphoglyceric acid	1.15818	N.D.	N.D.	N.D.	N.D.	N.D.	N.D.	N.D.	N.D.	2.20841	N.D.	N.D.	N.A.	N.A.	N.A.	N.A.
5	A_0010	3-Hydroxybutyric acid	271.825	319.785	151.587	177.962	363.004	241.975	310.459	238.079	202.447	88.5861	525.045	269.258	17.9561	67.845	0.796644	0.986956
6	A_0061	3-Phosphoglyceric acid	3.4236	7.26818	6.85598	11.2107	2.77236	6.42496	3.89701	3.19796	N.D.	9.13612	5.67889	4.33531	-1.95176	1.74371	0.289172	0.732807
7	C_0161	Adenosine	0.103427	0.337759	0.166593	N.D.	0.236031	0.0662488	N.D.	0.0559998	0.138241	0.242859	0.19256	0.0832323	-0.0328611	0.0619484	0.607371	0.876433
8	C_0010	Ala	262.375	348.23	433.841	210.618	321.893	197.058	247.408	240.932	214.94	233.35	422.377	378.001	-6.16753	51.2963	0.90668	0.991768
9	C_0103	Arg	71.6185	103.874	87.6715	59.8868	76.6911	54.0019	101.856	79.926	73.3011	109.603	91.8206	103.988	17.7917	9.50385	0.0907016	0.519473
10	C_0053	Asn	40.2156	51.7433	45.739	26.7912	29.5776	29.8656	39.277	26.7136	35.4354	24.7236	39.8223	41.9731	-2.66459	5.09113	0.612112	0.876433
11	C_0057	Asp	4.16158	8.18552	8.95677	3.20758	3.03368	3.18704	6.62723	4.59404	2.38042	7.97372	6.65048	4.35837	0.308682	1.38232	0.827792	0.986956
12	C_0029	Betaine	52.2987	62.572	56.7208	33.9282	264.233	41.4056	68.0076	81.4595	97.3342	76.0767	80.6844	92.2575	-2.55634	36.3207	0.945277	0.991768
13	C_0032	Betaine aldehyde_+H2O	N.D.	N.D.	0.413431	N.D.	N.D.	N.D.	N.D.	N.D.	0.132838	N.D.	0.253286	0.338786	N.A.	N.A.	N.A.	N.A.
14	C_0140	Carnosine	1.1732	0.324768	0.473127	0.537309	0.272687	0.36295	0.352035	0.237552	0.158232	0.395101	0.391108	0.549204	-0.176802	0.14672	0.255934	0.732807
15	C_0018	Choline	26.5088	28.6229	47.7974	39.2551	37.3358	38.144	49.1934	51.7675	37.3809	61.7641	55.0006	41.73	13.1954	4.80743	0.020662	0.495064
16	A_0053	cis-Aconitic acid	9.66208	7.96148	11.8686	13.4646	10.8787	13.7111	13.8753	20.6644	9.29901	10.7642	14.1438	17.6458	3.14096	1.95085	0.138466	0.591351
17	A_0070	Citric acid	248.545	235.972	276.773	318.722	257.318	338.866	300.686	407.608	222.39	250.377	313.342	415.533	38.9565	36.5113	0.311066	0.732807
18	C_0105	Citrulline	59.1196	77.1754	67.0261	55.8202	45.8288	53.5902	61.2631	70.799	60.3879	49.6163	80.1825	77.9475	6.93935	6.55874	0.314929	0.732807
19	C_0049	Creatine	98.8583	157.273	178.529	60.4536	88.3839	153.123	159.996	129.549	86.1033	134.216	183.251	94.4216	8.48602	24.355	0.734741	0.986956
20	C_0025	Creatinine	10.1892	15.0486	17.2794	11.725	10.4926	9.06818	12.342	14.0409	7.28513	10.7166	11.4778	15.4053	-0.422551	1.73959	0.81299	0.986956
21	C_0148	Cytidine	1.23968	2.64214	6	3.13756	7.84266	9.04064	6.30311	4.99778	1.7937	4.50097	8.18102	5.58775	0.243607	1.53792	0.877294	0.986956
22	C_0022	Cytosine	0.484149	0.144227	0.0794418	1.0347	0.156329	N.D.	0.417333	N.D.	0.247917	0.381755	0.0916993	1.03954	0.0465655	0.218727	0.835687	0.986956
23	A_0047	Dihydroxyacetone phosphate	N.D.	2.7152	3.20807	1.47005	N.D.	N.D.	N.D.	N.D.	N.D.	1.05868	2.04451	N.D.	N.A.	N.A.	N.A.	N.A.
24	A_0097	Fructose 6-phosphate	N.D.	N.D.	N.D.	0.608798	N.D.	N.D.	N.D.	N.D.	N.D.	N.D.	N.D.	N.D.	N.A.	N.A.	N.A.	N.A.
25	A_0013	Fumaric acid	12.8644	8.60542	14.8978	11.6476	22.0743	19.6636	11.8996	14.7743	7.09862	10.0165	18.3227	22.4589	-0.863751	3.09396	0.7858	0.986956
26	C_0017	GABA	N.D.	N.D.	0.425356	N.D.	N.D.	N.D.	N.D.	N.D.	N.D.	N.D.	0.537007	0.542094	N.A.	N.A.	N.A.	N.A.
27	C_0079	Gln	947.372	647.877	743.235	546.361	746.858	664.754	540.807	768.003	620.166	535.988	669.777	796.753	-60.8272	71.3607	0.413946	0.74827
28	C_0078	Glu	31.2696	62.9706	61.8447	22.6263	26.0391	27.7149	45.4472	46.4583	18.8969	61.3846	48.4282	47.8303	5.99672	9.47064	0.540818	0.831013
29	A_0076	Gluconic acid	12.0097	14.4217	75.7586	15.1657	59.0602	23.0498	25.9422	33.1346	9.38012	12.7913	28.0613	38.0862	-8.67835	12.0409	0.487575	0.803971
30	A_0096	Glucose 1-phosphate	N.D.	1.17803	0.752697	N.D.	N.D.	N.D.	N.D.	N.D.	N.D.	N.D.	N.D.	N.D.	N.A.	N.A.	N.A.	N.A.
31	A_0098	Glucose 6-phosphate	2.38178	7.16775	5.34007	3.03853	1.70236	3.27155	N.D.	1.67398	1.35494	4.18327	4.40045	3.83463	-1.24246	1.11682	0.291954	0.732807
32	C_0177	Glutathione (GSSG)_divalent	5.60304	6.30283	13.6349	3.64865	2.03971	2.7662	8.02663	4.35211	1.50532	4.56388	3.53075	11.0792	-0.156244	2.22922	0.945505	0.991768
33	C_0006	Gly	183.095	329.067	235.305	175.036	169.653	167.515	287.256	277.465	262.363	181.363	366.347	290.364	67.5811	35.507	0.0861497	0.519473
34	A_0049	Glycerol 3-phosphate	6.05168	11.3473	21.0237	10.6373	16.0104	13.1351	8.69086	12.8514	4.36187	12.5431	23.7618	19.4113	0.569136	3.55058	0.875841	0.986956
35	C_0168	Guanosine	0.0990307	0.124688	0.0982245	N.D.	0.0954602	N.D.	N.D.	N.D.	N.D.	N.D.	0.0867434	N.D.	N.A.	N.A.	N.A.	N.A.
36	C_0087	His	64.2704	66.6707	83.7508	45.1413	80.3495	66.095	58.5765	58.4749	109.399	56.1734	86.0272	91.9037	9.04624	10.6634	0.416092	0.74827
37	C_0031	Homoserine	0.388127	0.513924	0.472911	N.D.	0.434185	0.443333	0.533808	0.46244	0.481608	0.553804	0.574466	0.599926	0.158928	0.08002	0.0751054	0.519473
38	C_0048	Hydroxyproline	14.945	31.3891	30.9268	13.4828	20.7266	20.8535	35.474	22.7875	25.8209	33.8294	25.9988	53.4163	10.8338	5.54222	0.0791179	0.519473
39	C_0061	Hypoxanthine	6.03007	2.23484	1.44674	N.D.	0.645373	N.D.	N.D.	0.297008	N.D.	N.D.	3.03802	0.81124	-1.03512	1.05037	0.34763	0.732807
40	C_0050	Ile	66.7889	98.3303	58.2402	82.4368	155.14	144.688	126.054	95.3136	108.418	82.0976	131.191	82.2193	3.27834	18.6769	0.864167	0.986956
41	C_0162	Inosine	7.48606	2.09651	0.995187	N.D.	1.2328	N.D.	N.D.	0.766221	N.D.	0.160294	1.17758	0.734588	-1.49531	1.16754	0.229192	0.732807
42	A_0069	Isocitric acid	20.2158	20.3615	23.9426	27.3218	21.1197	29.1139	25.9677	37.8879	18.2784	20.2178	26.9684	33.5692	3.46901	3.45025	0.338395	0.732807
43	A_0006	Lactic acid	2300.25	4162.86	7888.3	3683.65	5379.13	6764.99	6467.09	6690.57	4153.14	6499.27	12183.3	9936.44	2625.1	1448.77	0.100084	0.52544
44	C_0052	Leu	102.099	157.685	106.431	117.302	246.26	216.918	176.311	147.35	168.157	108.616	204.647	145.832	0.702773	28.293	0.980672	0.991768
45	C_0075	Lys	152.25	282.454	295.803	181.766	298.527	234.516	168.902	149.961	206.874	190.047	254.339	262.107	-35.5145	31.4708	0.285458	0.732807
46	A_0026	Malic acid	84.2496	54.6473	95.7264	70.6335	122.822	130.43	70.4212	84.1855	42.124	61.8563	110.503	131.765	-9.60903	18.0335	0.605779	0.876433
47	C_0080	Met	17.3592	37.3863	35.3917	15.55	61.5909	28.6237	78.8194	40.2712	18.0312	24.1926	38.3389	41.439	7.53175	11.0365	0.510458	0.803971
48	C_0016	N,N-Dimethylglycine	15.0367	19.1044	7.43841	4.62673	9.71331	7.2793	19.7859	14.6665	8.58878	8.81328	14.4784	18.2238	3.55964	2.93026	0.252352	0.732807
49	C_0055	Ornithine	32.7107	70.1408	75.4892	49.46	101.623	76.6425	50.146	48.0231	65.8441	53.0192	124.079	65.9208	0.161	15.2209	0.991768	0.991768
50	C_0098	Phe	43.0157	74.5105	45.7475	43.5675	71.8928	66.7955	54.1836	52.0693	79.7007	58.6895	95.334	58.9345	8.89701	9.32512	0.362532	0.732807
51	A_0045	Phosphoenolpyruvic acid	2.92733	6.13641	5.19184	8.79368	1.73818	5.66681	2.92939	2.22491	1.65827	7.95744	5.71726	2.03018	-1.3228	1.4488	0.382712	0.732807
52	C_0026	Pro	55.8787	109.345	86.7766	54.9457	78.9774	60.4943	106.889	78.6183	106.425	81.6129	117.601	99.1866	23.9857	10.7844	0.0503421	0.519473
53	C_0009	Putrescine	0.331957	0.2731	0.6608	N.D.	0.416863	0.608123	0.528523	0.794189	0.657886	0.521092	0.742186	0.773686	0.287786	0.110164	0.0259363	0.495064
54	A_0004	Pyruvic acid	71.2239	90.9957	128.929	148.986	171.929	192.319	262.247	266.499	141.558	277.86	269.189	271.792	114.127	28.6715	0.00259885	0.163727	*
55	A_0091	Ribose 5-phosphate	1.05732	1.25763	0.57827	1.90908	N.D.	N.D.	N.D.	N.D.	N.D.	N.D.	0.817655	N.D.	N.A.	N.A.	N.A.	N.A.
56	A_0092	Ribulose 5-phosphate	11.3142	16.0706	5.2152	4.97886	1.72124	2.30051	1.42389	2.77316	N.D.	2.38516	4.94258	5.04252	-4.17223	2.43311	0.117154	0.567746
57	C_0186	S-Adenosylmethionine	0.233289	0.189803	0.295857	0.152198	0.176831	0.230283	0.162776	0.135418	0.0944628	0.0781476	0.17347	0.283556	-0.0584053	0.0365152	0.140798	0.591351
58	C_0011	Sarcosine	13.8032	16.874	9.54542	5.32617	14.1289	9.26007	14.0606	9.31181	9.09578	17.6335	20.8394	14.1449	2.69137	2.54222	0.314653	0.732807
59	A_0102	Sedoheptulose 7-phosphate	0.460234	0.71056	N.D.	1.2242	N.D.	N.D.	N.D.	N.D.	N.D.	0.48089	N.D.	N.D.	N.A.	N.A.	N.A.	N.A.
60	C_0019	Ser	130.175	199.987	160.426	75.1804	99.082	81.5092	112.195	93.517	124.378	115.351	110.249	156.841	-5.63814	21.7515	0.800734	0.986956
61	C_0074	Spermidine	0.160651	0.138742	0.162537	N.D.	0.595022	0.262381	0.450944	0.707698	0.182031	0.278711	0.37384	0.158792	0.13878	0.117243	0.263906	0.732807
62	A_0016	Succinic acid	18.0872	44.2074	157.932	30.1129	117.233	38.6027	36.1363	25.813	11.5213	31.1553	143.256	33.5195	-20.7956	30.2168	0.506968	0.803971
63	C_0030	Thr	159.387	332.624	161.487	134.456	134.774	111.094	184.385	138.109	142.327	124.971	182.991	193.638	-11.2336	35.043	0.755138	0.986956
64	C_0147	Thymidine	1.32284	1.40964	1.61854	N.D.	2.768	2.94925	2.66659	2.96895	1.87728	3.76765	3.97784	2.90866	1.34978	0.539856	0.0314326	0.495064
65	C_0130	Trp	93.5178	88.6303	43.1799	42.037	60.9194	56.1394	32.3691	69.5123	65.4119	53.1998	53.5285	50.5576	-9.97411	10.5142	0.36517	0.732807
66	C_0110	Tyr	64.327	67.8904	108.979	42.7961	92.0341	64.7728	119.697	70.0844	54.5672	70.5978	94.7644	98.7584	11.2784	13.6394	0.427583	0.74827
67	C_0024	Uracil	1.85781	2.86178	8.46399	1.68464	5.23699	5.60892	14.0974	3.64339	2.7759	3.97692	10.0774	6.31768	2.52909	2.10677	0.257625	0.732807
68	C_0149	Uridine	11.029	19.8379	53.3064	16.2178	32.2377	23.6438	28.9828	17.0192	9.62254	19.3707	44.2015	35.38	-0.282662	8.1005	0.972851	0.991768
69	C_0028	Val	164.523	257.21	164.411	182.615	350.93	286.83	289.45	214.287	241.785	193.451	292.79	220.36	7.60088	35.4663	0.83461	0.986956
70	C_0012	β-Ala	0.822194	0.788629	2.20878	1.21027	1.71851	2.18204	3.14187	2.87669	1.23904	5.01519	1.9432	2.07828	1.22731	0.598406	0.0673997	0.519473
ID consists of analysis mode and number. 'C' and 'A' showed cation and anion modes, respectively.
N.D. (Not Detected): The target peak or metabolite was below detection limits.
N.A. (Not Available): The calculation was impossible because of insufficience of the data.
qValue from the MaAsLin analysis
qValue cuttoff from MaAsLin analysis = 0.250
* is added to the metabolite which passes the q-value cuttoff
Gln, Lactic acid: Peak intensity is saturated. Relative area was computed by using 13C isotope ion peak.
The data are sorted by Compound name in ascending order.
